# A comprehensive neuroanatomical survey of the *Drosophila* Lobula Plate Tangential Neurons with predictions for their optic flow sensitivity

**DOI:** 10.1101/2023.10.16.562634

**Authors:** Arthur Zhao, Aljoscha Nern, Sanna Koskela, Marisa Dreher, Mert Erginkaya, Connor W. Laughland, Henrique Ludwigh, Alex Thomson, Judith Hoeller, Ruchi Parekh, Sandro Romani, Davi D. Bock, Eugenia Chiappe, Michael B. Reiser

## Abstract

Flying insects exhibit remarkable navigational abilities controlled by their compact nervous systems. *Optic flow*, the pattern of changes in the visual scene induced by locomotion, is a crucial sensory cue for robust self-motion estimation, especially during rapid flight. Neurons that respond to specific, large-field optic flow patterns have been studied for decades, primarily in large flies, such as houseflies, blowflies, and hover flies. The best-known optic-flow sensitive neurons are the large tangential cells of the dipteran lobula plate, whose visual-motion responses, and to a lesser extent, their morphology, have been explored using single-neuron neurophysiology. Most of these studies have focused on the large, Horizontal and Vertical System neurons, yet the lobula plate houses a much larger set of ‘optic-flow’ sensitive neurons, many of which have been challenging to unambiguously identify or to reliably target for functional studies. Here we report the comprehensive reconstruction and identification of the Lobula Plate Tangential Neurons in an Electron Microscopy (EM) volume of a whole *Drosophila* brain. This catalog of 58 LPT neurons (per brain hemisphere) contains many neurons that are described here for the first time and provides a basis for systematic investigation of the circuitry linking self-motion to locomotion control. Leveraging computational anatomy methods, we estimated the visual motion receptive fields of these neurons and compared their tuning to the visual consequence of body rotations and translational movements. We also matched these neurons, in most cases on a one-for-one basis, to stochastically labeled cells in genetic driver lines, to the mirror-symmetric neurons in the same EM brain volume, and to neurons in an additional EM data set. Using cell matches across data sets, we analyzed the integration of optic flow patterns by neurons downstream of the LPTs and find that most central brain neurons establish sharper selectivity for global optic flow patterns than their input neurons. Furthermore, we found that self-motion information extracted from optic flow is processed in distinct regions of the central brain, pointing to diverse foci for the generation of visual behaviors.
