## Supplemental File 6 for "A comprehensive neuroanatomical survey of the *Drosophila* Lobula Plate Tangential Neurons with predictions for their optic flow sensitivity"

### Sheet: LPT neuron list w. contributors
LPT group	neuron name	flywire ID	flywire_xyz_soma	contributors
HS	LPT01_R_HSN	720575940628031249	92419, 60544, 6514	("Krzysztof Kruk", "Margarida Brotas", "Sanna Koskela", "Michelle Pantujan")
HS	LPT02_R_HSE	720575940642723981	98622, 55662, 5601	("Sanna Koskela", "Krzysztof Kruk")
HS	LPT03_R_HSS	720575940622312965	94415, 61273, 6326	("Laia Serratosa", "Krzysztof Kruk", "Margarida Brotas")
HST	LPT04_R_HST	720575940612296154	90246, 60095, 6567	("Sanna Koskela", "Margarida Brotas", "Nash Hadjerol", "Mark Lloyd Pielago")
VS	LPT05_R_VS1	720575940626477498	86605, 61925, 6776	Jay Gager
VS	LPT06_R_VS2	720575940615269794	82996, 59458, 6768	("Krzysztof Kruk", "Connor Laughland", "Zairene Lenizo")
VS	LPT07_R_VS3	720575940622831740	85204, 54954, 6650	("Amalia Braun", "Istvan Taisz")
VS	LPT08_R_VS4	720575940633017939	82041, 55308, 6788	("Kendrick Joules Vinson", "Amalia Braun", "Krzysztof Kruk")
VS	LPT09_R_VS5	720575940626457406	85255, 59585, 6818	("Krzysztof Kruk", "Nash Hadjerol", "Connor Laughland")
VS	LPT10_R_VS6	720575940605688492	84161, 56888, 6776	("Greg Jefferis", "Krzysztof Kruk", "Connor Laughland")
VS	LPT11_R_VS7	720575940624931564	89772, 60887, 6632	("Connor Laughland", "Celia D", "Sanna Koskela")
VS	LPT12_R_VS8	720575940633923298	80405, 58223, 6579	("Ben Silverman", "Jay Gager")
VS	LPT13_R_VSm	720575940620463307	87866, 58912, 6715	("Connor Laughland", "Greg Jefferis", "Austin T Burke")
VS	LPT13_R_VSm	720575940630825527	80973, 56494, 6842	("Miguel Albero", "Connor Laughland")
VST	LPT15_R_VST1	720575940626947971	89787, 63442, 6664	("Shaina Mae Monungolh", "Connor Laughland")
VST	LPT15_R_VST1	720575940645317412	90491, 63121, 6700	("Miguel Albero", "Connor Laughland", "Sanna Koskela")
VST	LPT17_R_VST2	720575940607420290	88409, 61439, 6677	Ben Silverman
VST	LPT17_R_VST2	720575940646114926	86093, 56825, 6691	("Kyle Patrick Willie", "Connor Laughland")
VST	LPT17_R_VST2	720575940635615339	87772, 60990, 6701	("Shirleyjoy Serona", "Shaina Mae Monungolh")
VST	LPT17_R_VST2	720575940628452520	84643, 62966, 6845	("Nash Hadjerol", "Sanna Koskela", "Allien Mae Gogo", "Connor Laughland")
Ipsilateral	LPT21_R	720575940610781560	91734, 46381, 5476	("Sanna Koskela", "Amalia Braun", "Kyle Patrick Willie", "J. Dolorosa")
Ipsilateral	LPT22_R	720575940610061763	97775, 46462, 5376	("Gerit Linneweber", "Alvin Josh Mandahay", "AzureJay", "Mendell Lopez")
Ipsilateral	LPT23_R	720575940617304949	94555, 50477, 5512
Ipsilateral	LPT23_R	720575940632545080	95706, 51204, 5502	Sanna Koskela
Ipsilateral	LPT23_R	720575940619638395	93785, 48704, 5586	("Kyle Patrick Willie", "Sanna Koskela")
Ipsilateral	LPT26_R	720575940630691895	95022, 67847, 4005	("Nash Hadjerol", "Krzysztof Kruk", "Sanna Koskela")
Ipsilateral	LPT27_R	720575940630990300	94413, 68614, 3895	("Sanna Koskela", "Rea Chroneos", "Mark Lloyd Pielago")
Ipsilateral	LPT28_R	720575940620898324	87242, 41135, 4875	("Sanna Koskela", "Krzysztof Kruk")
Ipsilateral	LPT29_R	720575940632216899	91436, 65820, 4007	("Sanna Koskela", "Nash Hadjerol")
Ipsilateral	LPT30_R	720575940624047654	81985, 59904, 3607	("Sanna Koskela", "Alvin Josh Mandahay", "Gerit Linneweber", "Zairene Lenizo")
Posterial	LPT31_R	720575940634166242	89099, 65661, 3909	("Rey Adrian Candilada", "Sanna Koskela", "MÃ¡rcia Santos")
Posterial	LPT31_R	720575940616260146	89798, 66530, 3874	("Sanna Koskela", "Mendell Lopez", "Laia Serratosa")
Posterial	LPT31_R	720575940629577475	89987, 68909, 3709	("Kyle Patrick Willie", "Sanna Koskela", "Zairene Lenizo")
Posterial	LPT31_R	720575940629567055	88553, 66092, 3832	("Sanna Koskela", "Laia Serratosa", "Nash Hadjerol", "Arti Yadav")
CH	LPT35_R_dCH	720575940636933751	131387, 52610, 1235	("Krzysztof Kruk", "Alvin Josh Mandahay")
CH	LPT36_R_vCH	720575940627138562	133918, 52245, 838	("Krzysztof Kruk", "Allien Mae Gogo", "John David Asis", "Jansen Seguido")
H1	LPT37_R_H1	720575940660765569	176884, 43788, 2168	("Emil Kind", "Shirleyjoy Serona", "Jay Gager")
Noduli	LPT38_R_Nod1	720575940609132043	101804, 63992, 5521	("Sanna Koskela", "Laia Serratosa", "Anjali Pandey", "J. Dolorosa", "Janice Salocot")
Noduli	LPT38_R_Nod1	720575940628438427	94671, 46204, 5314	("Nash Hadjerol", "Sanna Koskela", "Laia Serratosa", "Austin T Burke")
Noduli	LPT40_R_Nod2	720575940623235683	107626, 47015, 5121	("Sanna Koskela", "Nash Hadjerol")
Noduli	LPT41_R_Nod3	720575940623384781	100729, 52368, 5430	("Krzysztof Kruk", "Nash Hadjerol", "AzureJay", "Sanna Koskela")
Noduli	LPT42_R_Nod4	720575940625992781	108161, 62214, 5644	("Ben Silverman", "Amalia Braun", "Kyle Patrick Willie")
Noduli	LPT43_R_H2	720575940627079938	104111, 49333, 5272	("Krzysztof Kruk", "Margarida Brotas")
Noduli	LPT44_R_Nod5	720575940633685459	98853, 47380, 5337	("Krzysztof Kruk", "Sanna Koskela", "Arti Yadav")
Calyx	LPT45_R_dCal1	720575940628350997	86606, 64556, 6802	("Nseraf", "Nash Hadjerol", "Sanna Koskela", "AzureJay")
Calyx	LPT46_R_vCal1	720575940641223888	92000, 41560, 5217	("A. Javier", "Sanna Koskela", "Nash Hadjerol", "Connor Laughland", "regine salem")
Calyx	LPT47_R_vCal2	720575940618653524	89976, 42233, 5046	("marchan manaytay", "A. Javier", "Sanna Koskela", "Mendell Lopez")
Calyx	LPT48_R_vCal3	720575940626919780	98267, 43905, 5284	("Miguel Albero", "Sanna Koskela")
Bilateral	LPT49_R	720575940638155998	81754, 59034, 3645	("Rey Adrian Candilada", "Sanna Koskela", "Nash Hadjerol")
Bilateral	LPT50_R	720575940655599777	102903, 50290, 5211	("Nseraf", "James Hebditch", "Krzysztof Kruk", "Amalia Braun", "Sanna Koskela")
Ipsilateral	LPT51_R	720575940608287701	96820, 68844, 4150	("Griffin Badalemente", "Sanna Koskela")
Ipsilateral	LPT52_R	720575940640716928	102698, 64957, 5710	("Sanna Koskela", "Nash Hadjerol")
Ipsilateral	LPT53_R	720575940653093110	103717, 51483, 5709	("Krzysztof Kruk", "A. Javier")
Ipsilateral	LPT54_R	720575940655602849	100006, 56145, 5476	("Sanna Koskela", "Shirleyjoy Serona", "Ben Silverman")
Bilateral	LPT55_R_MeLp2	720575940617422731	182002, 56164, 2020	("Krzysztof Kruk", "Joshua BaÃ±ez")
Bilateral	LPT56_R_MeLp1	720575940655602849	88337, 67218, 3555	("Shaina Mae Monungolh", "Emil Kind", "Shirleyjoy Serona", "Sanna Koskela")
Bilateral	LPT57_R	720575940632041746	132727, 42772, 4246	("J. Anthony Ocho", "Sanna Koskela", "John David Asis")
Bilateral	LPT58_R_V1	720575940621291873	136567, 34979, 4354	("Sanna Koskela", "Ben Silverman", "Krzysztof Kruk")
HS	LPT01_L_HSN	720575940615933919	168936, 65983, 5843	("Connor Laughland", "Nseraf", "Laia Serratosa")
HS	LPT02_L_HSE	720575940629148007	165324, 58221, 5440	("Nseraf", "Connor Laughland")
HS	LPT03_L_HSS	720575940620960347	173701, 59833, 5826	("Ben Silverman", "Nseraf")
HST	LPT04_L_HST	720575940633182291	172785, 57390, 5750	("Sanna Koskela", "Ben Silverman")
VS	LPT05_L_VS1	720575940619878961	180732, 56951, 5935	("Kyle Patrick Willie", "Nseraf")
VS	LPT06_L_VS2	720575940625331860	175038, 66315, 5995	("Nseraf", "Connor Laughland", "Sanna Koskela", "Greg Jefferis")
VS	LPT07_L_VS3	720575940641812699	176523, 67292, 5996	("Nseraf", "Amalia Braun")
VS	LPT08_L_VS4	720575940659799937	178209, 66353, 6020	("Kyle Patrick Willie", "Nseraf")
VS	LPT09_L_VS5	720575940639151694	177141, 63573, 6015	Nseraf
VS	LPT10_L_VS6	720575940626928521	176791, 65544, 5982	("Kyle Patrick Willie", "Nseraf")
VS	LPT11_L_VS7	720575940618681709	178365, 61493, 6006	Kyle Patrick Willie
VS	LPT12_L_VS8	720575940636972400	175995, 64465, 5995	("Kyle Patrick Willie", "Nseraf")
VS	LPT13_L_VSm	720575940631615545	178690, 65008, 6029	Greg Jefferis
VS	LPT13_L_VSm	720575940624500412	175032, 64338, 5995	("Nseraf", "Connor Laughland")
VST	LPT15_L_VST1	720575940630700348	172987, 65432, 5938	("J. Anthony Ocho", "Greg Jefferis")
VST	LPT15_L_VST1	720575940620885158	176705, 64882, 6083	("Sanna Koskela", "Greg Jefferis", "Anjali Pandey", "JousterL")
VST	LPT17_L_VST2	720575940626690078	175782, 61463, 5953	("Sanna Koskela", "Nseraf")
VST	LPT17_L_VST2	720575940624981908	177331, 58779, 5908	("Greg Jefferis", "Laia Serratosa")
VST	LPT17_L_VST2	720575940622939101	176251, 59718, 5901	("Austin T Burke", "Kyle Patrick Willie")
VST	LPT17_L_VST2	720575940624695275	174516, 66583, 5944	("Kyle Patrick Willie", "Nseraf")
Ipsilateral	LPT21_L	720575940627341736	167934, 53014, 4893	("Mendell Lopez", "Sanna Koskela")
Ipsilateral	LPT22_L	720575940628685099	165247, 52598, 4767	("annkri", "Sanna Koskela", "Nash Hadjerol")
Ipsilateral	LPT23_L	720575940621790017	167897, 56581, 4842	("Sanna Koskela", "st0ck53y", "Iliyan Georgiev")
Ipsilateral	LPT23_L	720575940645636887	168672, 53867, 4835	("Sanna Koskela", "Rey Adrian Candilada", "J. Anthony Ocho", "Zairene Lenizo")
Ipsilateral	LPT23_L	720575940630171642	168507, 55106, 4878	("Nseraf", "Sanna Koskela")
Ipsilateral	LPT26_L	720575940625992073	162875, 73838, 3644	("Sanna Koskela", "Nash Hadjerol", "Doug Bland", "Rashmita Rana")
Ipsilateral	LPT27_L	720575940634371996	164593, 72304, 3618	("Nash Hadjerol", "Sanna Koskela")
Ipsilateral	LPT28_L	720575940631468485	176196, 44172, 4262	("Ben Silverman", "Doug Bland", "Daril Bautista", "Joshua BaÃ±ez")
Ipsilateral	LPT29_L	720575940633500185	163367, 69763, 5142	("Kendrick Joules Vinson", "Shaina Mae Monungolh", "Sanna Koskela", "Joshua BaÃ±ez")
Ipsilateral	LPT30_L	720575940621204673	180205, 62796, 2749	("Sanna Koskela", "Rashmita Rana", "marchan manaytay")
Posterial	LPT31_L	720575940623263453	175392, 68820, 2642	("Sanna Koskela", "Griffin Badalemente", "Laia Serratosa", "Philip")
Posterial	LPT31_L	720575940622087429	172799, 69268, 2782	("Sanna Koskela", "Laia Serratosa", "Rashmita Rana")
Posterial	LPT31_L	720575940607401138	177419, 65843, 2633	("Sanna Koskela", "Laia Serratosa", "Christopher Dunne")
Posterial	LPT31_L	720575940629012240	174034, 68456, 2659	Mark Lloyd Pielago
CH	LPT35_L_dCH	720575940628391848	125941, 49686, 1261	("Kyle Patrick Willie", "st0ck53y")
CH	LPT36_L_vCH	720575940634274017	129340, 51844, 1347	("Shirleyjoy Serona", "Nseraf")
H1	LPT37_L_H1	720575940627348617	92329, 43685, 2675	("Nash Hadjerol", "Krzysztof Kruk")
Noduli	LPT38_L_Nod1	720575940623997949	160483, 67115, 5219	("Sanna Koskela", "Nseraf")
Noduli	LPT38_L_Nod1	720575940629456860	168023, 48186, 4930	("Sanna Koskela", "Zairene Lenizo", "Minsik Yun", "Rashmita Rana")
Noduli	LPT40_L_Nod2	720575940625670949	157474, 51216, 4838	("Sanna Koskela", "Mendell Lopez")
Noduli	LPT41_L_Nod3	720575940611869849	164666, 53244, 4966	("Sanna Koskela", "Mendell Lopez", "Arti Yadav")
Noduli	LPT42_L_Nod4	720575940619612142	159693, 68616, 5133	("Zairene Lenizo", "Sanna Koskela", "Laia Serratosa")
Noduli	LPT43_L_H2	720575940632427603	164234, 55937, 5175	("Shirleyjoy Serona", "Nseraf", "Sanna Koskela")
Noduli	LPT44_L_Nod5	720575940620431808	164930, 52607, 5201	("J. Dolorosa", "Sanna Koskela", "Arti Yadav", "Nseraf")
Calyx	LPT45_L_dCal1	720575940629288271	166160, 69437, 5555	("AzureJay", "Sanna Koskela")
Calyx	LPT46_L_vCal1	720575940624943504	169463, 47531, 4854	("Sanna Koskela", "Zairene Lenizo", "Alexander T")
Calyx	LPT47_L_vCal2	720575940649181817	169732, 45848, 4848	("Sanna Koskela", "Nash Hadjerol")
Calyx	LPT48_L_vCal3	720575940626630693	164609, 51684, 4749	("Mark Lloyd Pielago", "Austin T Burke", "Sanna Koskela", "Nash Hadjerol")
Bilateral	LPT49_L	720575940629791643	180014, 63132, 2609	("Alvin Josh Mandahay", "Nseraf", "Laia Serratosa")
Bilateral	LPT50_L	720575940611348834	164426, 56537, 5078	("James Hebditch", "Dhara Kakadiya", "Sanna Koskela", "Krzysztof Kruk")
Ipsilateral	LPT51_L	720575940621153670	165710, 62759, 4543	("Nseraf", "Shirleyjoy Serona", "Sanna Koskela")
Ipsilateral	LPT52_L	720575940621164532	164302, 60961, 5020	J. Anthony Ocho
Ipsilateral	LPT53_L	720575940629704210	162429, 54039, 5238	("Nash Hadjerol", "Austin T Burke")
Ipsilateral	LPT54_L	720575940632066578	163177, 58561, 5143	("Mendell Lopez", "regine salem", "Philip")
Bilateral	LPT55_L_MeLo2	720575940622735649	79037, 46479, 3736	("Griffin Badalemente", "Mark Lloyd Pielago", "Gerit Linneweber")
Bilateral	LPT56_L_MeLo1	720575940632061738	171781, 75310, 2802	("Sanna Koskela", "regine salem", "Zairene Lenizo", "Dharini Sapkal")
Bilateral	LPT57_L	720575940619709342	128014, 38440, 4550	("Nseraf", "Allien Mae Gogo", "Laia Serratosa")
Bilateral	LPT58_L_V1	720575940622275199	131179, 29675, 3714	("J. Dolorosa", "Sanna Koskela", "Ryan Willie", "Philipp Schlegel")

### Sheet: contributors by lab
Eyewire citizen scientists	Mala Murthy Lab, Sebastian Seung Lab	Eugenia Chiappe lab	Greg Jefferis Lab	Alexander Borst Lab	Gerit Linneweber Lab	Mathias Wernet Lab	Michael Reiser Lab
Krzysztof Kruk	Allien Mae Gogo	Margarida Brotas	Laia Serratosa	Amalia Braun	Gerit Linneweber	Emil Kind	Sanna Koskela
annkri	Alvin Josh Mandahay		A. Javier				Alexander T
AzureJay	Austin T Burke		Anjali Pandey				Connor Laughland
Iliyan Georgiev	Ben Silverman		Arti Yadav
JousterL	Cathy Pilapil		Christopher Dunne
Nseraf	Celia D		Greg Jefferis
st0ck53y	Chereb Martinez		Griffin Badalemente
	Claire McKellar		Istvan Taisz
	Clyde		Márcia Santos
	Daril Bautista		Philipp Schlegel
	Doug Bland		Rashmita Rana
	J. Anthony Ocho		Varun Sane
	J. Dolorosa		Zeba Vohra
	James Hebditch
	Janice Salocot
	Jay Gager
	Joanna Eckhardt
	John David Asis
	johnclyde saguimpa
	Joshua Bañez
	Kendrick Joules Vinson
	Kyle Patrick Willie
	M Sorek
	marchan manaytay
	Mark Lloyd Pielago
	Mendell Lopez
	Michelle Pantujan
	Miguel Albero
	Nash Hadjerol
	Nelsie Panes
	Philip
	regine salem
	Rey Adrian Candilada
	Ryan Willie
	Shaina Mae Monungolh
	Shirleyjoy Serona
	Zairene Lenizo
